# Spatiotemporal profiling reveals the impact of caloric restriction on mammalian brain aging

**DOI:** 10.1101/2025.05.04.652093

**Authors:** Zehao Zhang, Alexander Epstein, Chloe Schaefer, Abdulraouf Abdulraouf, Weirong Jiang, Wei Zhou, Junyue Cao

## Abstract

Aging induces functional declines in the mammalian brain, increasing its vulnerability to cognitive impairments and neurodegenerative disorders. Among various interventions to slow the aging process, caloric restriction (CR) has consistently demonstrated the ability to extend lifespan and enhance brain function across different species. Yet the precise molecular and cellular mechanisms by which CR benefits the aging brain remain elusive, especially at region-specific and cell type-specific resolution. In this study, we performed spatiotemporal profiling of mouse brains to elucidate the detailed mechanisms driving the anti-aging effects of CR. Utilizing highly scalable single-nucleus genomics and spatial transcriptomics platforms, *EasySci* and *IRISeq*, we profiled over 500,000 cells from 36 mouse brains across three age groups and conducted spatial transcriptomic analysis on twelve brain sections from aged mice under CR and control conditions. This comprehensive approach allowed us to explore the impact of CR on over 300 cellular states and assess region-specific molecular alterations. Our findings reveal that CR effectively modulates key aging-associated changes, notably by delaying the expansion of inflammatory cell populations and preserving cells critical to the neurovascular system and myelination pathways. Moreover, CR significantly reduced the expression of aging-associated genes involved in oxidative stress, unfolded protein stress, and DNA damage stress across various cell types and regions. A notable reduction in senescence-associated genes and restoration of circadian rhythm genes were observed, particularly in ventricles and white matter. Furthermore, CR exhibited region-specific restoration in genes linked to cognitive function and myelin maintenance, underscoring its targeted effects on brain aging. In summary, the integration of single-nucleus and spatial genomics provides a novel framework for understanding the complex effects of anti-aging interventions at the cellular and molecular levels, offering potential therapeutic targets for aging and neurodegenerative diseases.
