## Supplemental Table 1 for "Spatiotemporal profiling reveals the impact of caloric restriction on mammalian brain aging"

### Sheet: Sample_Metadata
Methods	Mouse_ID	Sex	Strain	Age	Diet	Body_Weight(g)	Brain_Weight(g)	Accession_Date	Time_of_Dissection	Dissection_Notes
EasySci	CR-C57-12-M-001	M	C57BL/6JN	12 months	CR	N/A	N/A	N/A	N/A	*Note: Due to a labelling error from the NIA, the four of the available CR 12 month samples have a duplicated sample ID number. Age, strain and sex are accurate, but body weight, collection dates and times, cannot be verified for those samples as they may not be accurate.
EasySci	CR-C57-12-M-002	M	C57BL/6JN	12 months	CR	N/A	N/A	N/A	N/A	*Note: Due to a labelling error from the NIA, the four of the available CR 12 month samples have a duplicated sample ID number. Age, strain and sex are accurate, but body weight, collection dates and times, cannot be verified for those samples as they may not be accurate.
EasySci	CR-C57-12-M-003	M	C57BL/6JN	12 months	CR	N/A	N/A	N/A	N/A	*Note: Due to a labelling error from the NIA, the four of the available CR 12 month samples have a duplicated sample ID number. Age, strain and sex are accurate, but body weight, collection dates and times, cannot be verified for those samples as they may not be accurate.
EasySci	CR-C57-12-M-004	M	C57BL/6JN	12 months	CR	N/A	N/A	N/A	N/A	*Note: Due to a labelling error from the NIA, the four of the available CR 12 month samples have a duplicated sample ID number. Age, strain and sex are accurate, but body weight, collection dates and times, cannot be verified for those samples as they may not be accurate.
EasySci	C57-CR-12-M-16	M	C57BL/6JN	12 months	CR	26.6	0.43	2019-03-15	08:17:00
EasySci	C57-CR-12-M-17	M	C57BL/6JN	12 months	CR	30.1	0.446	2019-03-15	08:29:00
EasySci	C57-AL-12-M-003	M	C57BL/6JN	12 months	AL	29.1	0.465	2016-10-28	08:36:00
EasySci	C57-AL-12-M-004	M	C57BL/6JN	12 months	AL	31.6	0.442	2016-10-28	08:47:00
EasySci	C57-AL-12-M-005	M	C57BL/6JN	12 months	AL	31.8	0.46	2016-10-28	09:01:00
EasySci	C57-AL-12-M-006	M	C57BL/6JN	12 months	AL	28.1	0.463	2017-09-22	09:51:00
EasySci	C57-AL-12-M-007	M	C57BL/6JN	12 months	AL	30.6	0.451	2017-09-22	10:05:00
EasySci	C57-AL-12-M-009	M	C57BL/6JN	12 months	AL	30.5	0.46	2017-09-22	10:29:00
EasySci	C57-CR-18-M-001	M	C57BL/6JN	18 months	CR	26.9	0.432	2016-10-21	07:08:00
EasySci	C57-CR-18-M-002	M	C57BL/6JN	18 months	CR	27	0.442	2016-10-21	07:24:00
EasySci	C57-CR-18-M-003	M	C57BL/6JN	18 months	CR	27.8	0.457	2016-10-21	07:40:00
EasySci	C57-CR-18-M-004	M	C57BL/6JN	18 months	CR	25.8	0.417	2016-10-21	07:53:00
EasySci	C57-CR-18-M-005	M	C57BL/6JN	18 months	CR	27.5	0.441	2016-10-21	08:09:00
EasySci	C57-CR-18-M-006	M	C57BL/6JN	18 months	CR	22.9	0.44	2017-09-15	07:25:00
EasySci	C57-AL-18-M-001	M	C57BL/6JN	18 months	AL	34.3	0.428	2016-10-14	07:14:00
EasySci	C57-AL-18-M-002	M	C57BL/6JN	18 months	AL	32.8	0.457	2016-10-14	07:31:00
EasySci	C57-AL-18-M-003	M	C57BL/6JN	18 months	AL	34.4	0.465	2016-10-14	07:49:00
EasySci	C57-AL-18-M-004	M	C57BL/6JN	18 months	AL	36.1	0.471	2016-10-14	08:07:00
EasySci	C57-AL-18-M-005	M	C57BL/6JN	18 months	AL	33	0.453	2016-10-14	08:33:00
EasySci	C57-AL-18-M-06	M	C57BL/6JN	18 months	AL	30.6	0.451	2017-08-25	08:17:00
EasySci	C57-CR-24-M-011	M	C57BL/6JN	24 months	CR	28	0.62	2015-06-10	10:39:00
EasySci	C57-CR-24-M-012	M	C57BL/6JN	24 months	CR	31	0.62	2015-06-10	10:52:00
EasySci	C57-CR-24-M-013	M	C57BL/6JN	24 months	CR	25	0.69	2015-06-10	11:01:00
EasySci	C57-CR-24-M-014	M	C57BL/6JN	24 months	CR	26	0.61	2015-06-10	11:07:00
EasySci	C57-CR-24-M-015	M	C57BL/6JN	24 months	CR	27	0.62	2015-06-10	11:15:00
EasySci	C57-CR-24-M-016	M	C57BL/6JN	24 months	CR	25	0.57	2015-06-10	09:43:00	spleen discoloration; pale, seminal vesicles discoloration on right; dark
EasySci	C57-AL-24-M-007	M	C57BL/6JN	24 months	AL	31	0.86	2012-02-22	10:44:00	right seminal vesicles enlarged
EasySci	C57-AL-24-M-016	M	C57BL/6JN	24 months	AL	34.2	0.5	2015-07-22	09:05:00
EasySci	C57-AL-24-M-019	M	C57BL/6JN	24 months	AL	30.6	0.52	2015-07-22	09:58:00
EasySci	C57-AL-24-M-022	M	C57BL/6JN	24 months	AL	34	0.71	2015-07-29	09:36:00
EasySci	C57-AL-24-M-023	M	C57BL/6JN	24 months	AL	31.2	0.76	2015-07-29	09:47:00
EasySci	C57-AL-24-M-024	M	C57BL/6JN	24 months	AL	32	0.7	2015-07-29	09:57:00
IRISeq	C57-CR-24-M-017	M	C57BL/6JN	24 months	CR	28	0.39	2015-06-17	09:51:00
IRISeq	C57-CR-24-M-020	M	C57BL/6JN	24 months	CR	28	0.41	2015-06-17	10:32:00
IRISeq	C57-CR-24-M-024	M	C57BL/6JN	24 months	CR	31.8	0.52	2015-07-15	11:40:00
IRISeq	C57-AL-24-M-21	M	C57BL/6JN	24 months	AL	33.4	0.6	2015-07-29	09:25:00
IRISeq	C57-AL-24-M-28	M	C57BL/6JN	24 months	AL	32	0.48	2016-01-20	08:45:00
IRISeq	C57-AL-24-M-30	M	C57BL/6JN	24 months	AL	34	0.57	2016-01-20	09:07:00
